# The promoter mutation paucity as part of the dark matter of the cancer genome

**DOI:** 10.1101/2024.06.03.597231

**Authors:** Nicholas Abad, Irina Glas, Chen Hong, Annika Small, Yoann Pageaud, Ana Maia, Dieter Weichenhan, Christoph Plass, Barbara Hutter, Benedikt Brors, Cindy Körner, Lars Feuerbach

## Abstract

Cancer is a heterogeneous disease caused by genetic alterations. Computational analysis of cancer genomes led to the expansion of the catalog of driver mutations. While individual high-impact mutations have been discovered also in gene promoters, frequency-based approaches have only characterized a few novel candidates. To investigate the promoter mutation paucity in cancer, we developed the REMIND-Cancer workflow to predict activating promoter mutations *in silico*, irrespective of their recurrence frequency, and applied it to the PCAWG dataset. We positively validated 7 candidates by luciferase assay including mutations within the promoters of *ANKRD53* and *MYB*. Our analysis indicates that particular mutational signatures and necessary co-alterations constrain the creation and positive selection of functional promoter mutations. We conclude that activating promoter mutations are more frequent in the PCAWG dataset than previously observed, which has potential implications for personalized oncology.
