## Supplementary Files 2 for "The promoter mutation paucity as part of the dark matter of the cancer genome": 3_4a_4b_8.xlsx

### Sheet: 3_luciferase_assay_results_ankr
pCR8 siCTRL untreated	0.00312446	0.00335785	0.00319876					R1	R2	R3
WT siCTRL untreated	0.00795703	0.00853766	0.00412932				siCtrl untreated	1.13647	1.23015	1.22482
MUT siCTRL untreated	0.00904289	0.0105026	0.00505766				siRELA untreated	1.06398	1.13181	1.05673
pCR8 siRELA untreated	0.00402666	0.00354805	0.00295879				siCtrl + TNFα	1.86777	1.68149	1.7877
WT siRELA untreated	0.0130782	0.0120394	0.00741709				siRELA + TNFα	1.42446	1.18418	1.25823
MUT siRELA untreated	0.013915	0.0136263	0.00783785
pCR8 siCTRL TNF	0.00139191	0.00162535	0.00110215				siCtrl untreated	13.6	23.01	22.5
WT siCTRL TNF	0.00343852	0.00435472	0.00249678				siRELA untreated	6.4	13.2	5.6
MUT siCTRL TNF	0.00642237	0.0073224	0.00446348				siCtrl + TNFα	86.8	68.1	78.8
pCR8 siRELA TNF	0.00255891	0.0022145	0.00174786				siRELA + TNFα	42.4	18.4	25.8
WT siRELA TNF	0.00613773	0.00693898	0.00518373
MUT siRELA TNF	0.00874293	0.00821702	0.00652233
pCR8 siCTRL untreated	1	1	1
WT siCTRL untreated	2.54669	2.5426	1.29091
MUT siCTRL untreated	2.89422	3.12777	1.58113
pCR8 siRELA untreated	1	1	1
WT siRELA untreated	3.24789	3.39324	2.5068
MUT siRELA untreated	3.4557	3.84051	2.649
pCR8 siCTRL TNF	1	1	1
WT siCTRL TNF	2.47036	2.67925	2.26537
MUT siCTRL TNF	4.61407	4.50512	4.04979
pCR8 siRELA TNF	1	1	1
WT siRELA TNF	2.39857	3.13343	2.96576
MUT siRELA TNF	3.41666	3.71056	3.7316

### Sheet: 4a_luciferase_percentage_upregu
4a_luciferase_assay_percentage_upregulation
gene_names	mutant_activity	wildtype_activity	percentages	Replicate	promoter_sequence_location	promoter_sequence
EGR1	40.4	26	55.33	Replicate 1	chr5:137800765-137801190	GAAGGATCCCCCGCCGGAACAACCCTTATTTGGGCAGCACCTTATTTGGAGTGGCCCGATATGGCCCGGCCGCTTCCGGCTCTGGGAGGAGGGAAGAAGGCGGAGGGAGGGGCAACGCGGGAACTCCGGAGCTGCGCGGGTCCCGGAGGCCCCGGCGGCGGCTAGAGCTCTAGGCTTCCCCGAAGCCTGGGCGCCTGGGATGCGGGCGCGGGCGCGGGCCCTAGGGTGCAGGATGGAGGTGCCGGGCGCTGTCGGATGGGGGGCTTCACGTCACTCCGGGTCCTCCCGGCCGGTCCTGCCATATTAGGGCTTCCTGCTTCCCATATATGGCCATGTACGTCACGACGGAGGCGGACCCGTGCCGTTCCAGACCCTTCAAATAGAGGCGGATCCGGGGAG…
EGR1	29.7	22.7	31.22	Replicate 2	chr5:137800765-137801190	GAAGGATCCCCCGCCGGAACAACCCTTATTTGGGCAGCACCTTATTTGGAGTGGCCCGATATGGCCCGGCCGCTTCCGGCTCTGGGAGGAGGGAAGAAGGCGGAGGGAGGGGCAACGCGGGAACTCCGGAGCTGCGCGGGTCCCGGAGGCCCCGGCGGCGGCTAGAGCTCTAGGCTTCCCCGAAGCCTGGGCGCCTGGGATGCGGGCGCGGGCGCGGGCCCTAGGGTGCAGGATGGAGGTGCCGGGCGCTGTCGGATGGGGGGCTTCACGTCACTCCGGGTCCTCCCGGCCGGTCCTGCCATATTAGGGCTTCCTGCTTCCCATATATGGCCATGTACGTCACGACGGAGGCGGACCCGTGCCGTTCCAGACCCTTCAAATAGAGGCGGATCCGGGGAG…
EGR1	41.88	21.73	92.73	Replicate 3	chr5:137800765-137801190	GAAGGATCCCCCGCCGGAACAACCCTTATTTGGGCAGCACCTTATTTGGAGTGGCCCGATATGGCCCGGCCGCTTCCGGCTCTGGGAGGAGGGAAGAAGGCGGAGGGAGGGGCAACGCGGGAACTCCGGAGCTGCGCGGGTCCCGGAGGCCCCGGCGGCGGCTAGAGCTCTAGGCTTCCCCGAAGCCTGGGCGCCTGGGATGCGGGCGCGGGCGCGGGCCCTAGGGTGCAGGATGGAGGTGCCGGGCGCTGTCGGATGGGGGGCTTCACGTCACTCCGGGTCCTCCCGGCCGGTCCTGCCATATTAGGGCTTCCTGCTTCCCATATATGGCCATGTACGTCACGACGGAGGCGGACCCGTGCCGTTCCAGACCCTTCAAATAGAGGCGGATCCGGGGAG…
EGR1	90.59	67.44	34.33	Replicate 4	chr5:137800765-137801190	GAAGGATCCCCCGCCGGAACAACCCTTATTTGGGCAGCACCTTATTTGGAGTGGCCCGATATGGCCCGGCCGCTTCCGGCTCTGGGAGGAGGGAAGAAGGCGGAGGGAGGGGCAACGCGGGAACTCCGGAGCTGCGCGGGTCCCGGAGGCCCCGGCGGCGGCTAGAGCTCTAGGCTTCCCCGAAGCCTGGGCGCCTGGGATGCGGGCGCGGGCGCGGGCCCTAGGGTGCAGGATGGAGGTGCCGGGCGCTGTCGGATGGGGGGCTTCACGTCACTCCGGGTCCTCCCGGCCGGTCCTGCCATATTAGGGCTTCCTGCTTCCCATATATGGCCATGTACGTCACGACGGAGGCGGACCCGTGCCGTTCCAGACCCTTCAAATAGAGGCGGATCCGGGGAG…
TRMT10C	14.4	6.2	130.77	Replicate 1	chr3:101280301-101281300	TGCCTCAGCCTCCCGAGCAACTGGGATTACAGGCGCGCGCCACCACACCTGGCTAATTTTTGTATTTTTAGTAGAGACGGGGTTTCACTATGTTGGCCAGGCTGGTCTCAAACTCCTGACCCCAAGTGATCCGCCCGCCTCGGCCGCCCAAAGCACTGGGATAACAGGCGTAAGCCAACTGGCCCGGCCCAGAAGAAGTTTTTAGGATATATGGAGGAAAACACAACACAACACAGCTACAACTCCGTGACAACTGAGAGCGTAGTCTTCGAGTACCCAGTTGCCTACTGACAGCCGTCTCCTCTAAGGCGCTTCTTTTAGCCAAGAAAGCGTTCTTTGCGTGCTGTGACGTAAAAAGCAGCGCCGGAAGGGAGAGGGCGGAACTTCCGGCTGAGCCCC…
TRMT10C	13.5	5	166.93	Replicate 2	chr3:101280301-101281300	TGCCTCAGCCTCCCGAGCAACTGGGATTACAGGCGCGCGCCACCACACCTGGCTAATTTTTGTATTTTTAGTAGAGACGGGGTTTCACTATGTTGGCCAGGCTGGTCTCAAACTCCTGACCCCAAGTGATCCGCCCGCCTCGGCCGCCCAAAGCACTGGGATAACAGGCGTAAGCCAACTGGCCCGGCCCAGAAGAAGTTTTTAGGATATATGGAGGAAAACACAACACAACACAGCTACAACTCCGTGACAACTGAGAGCGTAGTCTTCGAGTACCCAGTTGCCTACTGACAGCCGTCTCCTCTAAGGCGCTTCTTTTAGCCAAGAAAGCGTTCTTTGCGTGCTGTGACGTAAAAAGCAGCGCCGGAAGGGAGAGGGCGGAACTTCCGGCTGAGCCCC…
TRMT10C	11.1	10.2	8.61	Replicate 3	chr3:101280301-101281300	TGCCTCAGCCTCCCGAGCAACTGGGATTACAGGCGCGCGCCACCACACCTGGCTAATTTTTGTATTTTTAGTAGAGACGGGGTTTCACTATGTTGGCCAGGCTGGTCTCAAACTCCTGACCCCAAGTGATCCGCCCGCCTCGGCCGCCCAAAGCACTGGGATAACAGGCGTAAGCCAACTGGCCCGGCCCAGAAGAAGTTTTTAGGATATATGGAGGAAAACACAACACAACACAGCTACAACTCCGTGACAACTGAGAGCGTAGTCTTCGAGTACCCAGTTGCCTACTGACAGCCGTCTCCTCTAAGGCGCTTCTTTTAGCCAAGAAAGCGTTCTTTGCGTGCTGTGACGTAAAAAGCAGCGCCGGAAGGGAGAGGGCGGAACTTCCGGCTGAGCCCC…
TRMT10C			-15.23	Replicate 4	chr3:101280301-101281300	TGCCTCAGCCTCCCGAGCAACTGGGATTACAGGCGCGCGCCACCACACCTGGCTAATTTTTGTATTTTTAGTAGAGACGGGGTTTCACTATGTTGGCCAGGCTGGTCTCAAACTCCTGACCCCAAGTGATCCGCCCGCCTCGGCCGCCCAAAGCACTGGGATAACAGGCGTAAGCCAACTGGCCCGGCCCAGAAGAAGTTTTTAGGATATATGGAGGAAAACACAACACAACACAGCTACAACTCCGTGACAACTGAGAGCGTAGTCTTCGAGTACCCAGTTGCCTACTGACAGCCGTCTCCTCTAAGGCGCTTCTTTTAGCCAAGAAAGCGTTCTTTGCGTGCTGTGACGTAAAAAGCAGCGCCGGAAGGGAGAGGGCGGAACTTCCGGCTGAGCCCC…
TRMT10C			-18.99	Replicate 5	chr3:101280301-101281300	TGCCTCAGCCTCCCGAGCAACTGGGATTACAGGCGCGCGCCACCACACCTGGCTAATTTTTGTATTTTTAGTAGAGACGGGGTTTCACTATGTTGGCCAGGCTGGTCTCAAACTCCTGACCCCAAGTGATCCGCCCGCCTCGGCCGCCCAAAGCACTGGGATAACAGGCGTAAGCCAACTGGCCCGGCCCAGAAGAAGTTTTTAGGATATATGGAGGAAAACACAACACAACACAGCTACAACTCCGTGACAACTGAGAGCGTAGTCTTCGAGTACCCAGTTGCCTACTGACAGCCGTCTCCTCTAAGGCGCTTCTTTTAGCCAAGAAAGCGTTCTTTGCGTGCTGTGACGTAAAAAGCAGCGCCGGAAGGGAGAGGGCGGAACTTCCGGCTGAGCCCC…
ZC3H10	73.3	96.9	-24.38	Replicate 1	chr12:56511822-56512450	CCAATGCTGGTACCGCCCCTTTCCAGGAGGGCTGCCTTGGCGACTACCGCTTAGACCATGTCGTGCCTTTGGGTTGGGTTGCCATAGTGACACGCAAAGCGTGCTGGGAACGCCCTGCGGCATGTCGCACGCGTACTTCATACACCATAGAGTATGGTTCCGGGTCTGCTGGCTAGAGCGTCACTTCTTCCGCAGGAAGCGGAAGAGCGATCGGGTAGGCGGCTCTTTGTCGAAGCTAGAGGACCGGCAGGCGGCAGCAGCAACTACGGCGGCGGCGGCAGGTGAGGGAGGCGGGAGACTTAGGTGGAGGCCGCGCCCGGAGGGGAGGAGTCGGGGCCGGCCCAGCGGCTGGGCTCGGCCAGGCCACAGAAGGCCCCCCAGAACCGAGCTGGCTCGTCC…
ZC3H10	61.6	107.3	-42.58	Replicate 2	chr12:56511822-56512450	CCAATGCTGGTACCGCCCCTTTCCAGGAGGGCTGCCTTGGCGACTACCGCTTAGACCATGTCGTGCCTTTGGGTTGGGTTGCCATAGTGACACGCAAAGCGTGCTGGGAACGCCCTGCGGCATGTCGCACGCGTACTTCATACACCATAGAGTATGGTTCCGGGTCTGCTGGCTAGAGCGTCACTTCTTCCGCAGGAAGCGGAAGAGCGATCGGGTAGGCGGCTCTTTGTCGAAGCTAGAGGACCGGCAGGCGGCAGCAGCAACTACGGCGGCGGCGGCAGGTGAGGGAGGCGGGAGACTTAGGTGGAGGCCGCGCCCGGAGGGGAGGAGTCGGGGCCGGCCCAGCGGCTGGGCTCGGCCAGGCCACAGAAGGCCCCCCAGAACCGAGCTGGCTCGTCC…
ZC3H10	53.6	71.1	-24.52	Replicate 3	chr12:56511822-56512450	CCAATGCTGGTACCGCCCCTTTCCAGGAGGGCTGCCTTGGCGACTACCGCTTAGACCATGTCGTGCCTTTGGGTTGGGTTGCCATAGTGACACGCAAAGCGTGCTGGGAACGCCCTGCGGCATGTCGCACGCGTACTTCATACACCATAGAGTATGGTTCCGGGTCTGCTGGCTAGAGCGTCACTTCTTCCGCAGGAAGCGGAAGAGCGATCGGGTAGGCGGCTCTTTGTCGAAGCTAGAGGACCGGCAGGCGGCAGCAGCAACTACGGCGGCGGCGGCAGGTGAGGGAGGCGGGAGACTTAGGTGGAGGCCGCGCCCGGAGGGGAGGAGTCGGGGCCGGCCCAGCGGCTGGGCTCGGCCAGGCCACAGAAGGCCCCCCAGAACCGAGCTGGCTCGTCC…
SECISBP2	9.1	6.8	34.31	Replicate 1	chr9:91933268-91933900	TGGGGGTCCCCATTTTCCGCAAGCGCCCCACTGCCTCCACGTGCTGCCCGCGCAGGTCCAGTGCCGCCGCCGCGTACTTCCGGCCGGAAGAAAGGGCGGGCTCTGTCGCTTTGCTGTGACGCACTTCCTGGCGTCGCCTGCGGGGGCGGAAACGCTTTGTCTGTCCGGCAAGCCGACGGCCCGCTGCTGGCCTCCGTGACGCGGCCTCCTCCGCGCCTCGCGGCATGGCGTCGGAGGGGCCGCGGGAGCCCGAAAGCGAGGTAAGGGCCGACGGGGGCTCTCTCGGCAGCCTCAGTCCGTCCGCCTGCCTCGCACTGGGGGCTCGGCCGGGCGGTGACGGGGCTGGTCCAGCGGGCGTGGGTCGGATGCTGGTGACGGCACGGGAGCGCCCTACCGGGT…
SECISBP2	3.6	3.7	-3.44	Replicate 2	chr9:91933268-91933900	TGGGGGTCCCCATTTTCCGCAAGCGCCCCACTGCCTCCACGTGCTGCCCGCGCAGGTCCAGTGCCGCCGCCGCGTACTTCCGGCCGGAAGAAAGGGCGGGCTCTGTCGCTTTGCTGTGACGCACTTCCTGGCGTCGCCTGCGGGGGCGGAAACGCTTTGTCTGTCCGGCAAGCCGACGGCCCGCTGCTGGCCTCCGTGACGCGGCCTCCTCCGCGCCTCGCGGCATGGCGTCGGAGGGGCCGCGGGAGCCCGAAAGCGAGGTAAGGGCCGACGGGGGCTCTCTCGGCAGCCTCAGTCCGTCCGCCTGCCTCGCACTGGGGGCTCGGCCGGGCGGTGACGGGGCTGGTCCAGCGGGCGTGGGTCGGATGCTGGTGACGGCACGGGAGCGCCCTACCGGGT…
SECISBP2	5.2	5	4.17	Replicate 3	chr9:91933268-91933900	TGGGGGTCCCCATTTTCCGCAAGCGCCCCACTGCCTCCACGTGCTGCCCGCGCAGGTCCAGTGCCGCCGCCGCGTACTTCCGGCCGGAAGAAAGGGCGGGCTCTGTCGCTTTGCTGTGACGCACTTCCTGGCGTCGCCTGCGGGGGCGGAAACGCTTTGTCTGTCCGGCAAGCCGACGGCCCGCTGCTGGCCTCCGTGACGCGGCCTCCTCCGCGCCTCGCGGCATGGCGTCGGAGGGGCCGCGGGAGCCCGAAAGCGAGGTAAGGGCCGACGGGGGCTCTCTCGGCAGCCTCAGTCCGTCCGCCTGCCTCGCACTGGGGGCTCGGCCGGGCGGTGACGGGGCTGGTCCAGCGGGCGTGGGTCGGATGCTGGTGACGGCACGGGAGCGCCCTACCGGGT…
CDC20	81.8	42	94.85	Replicate 1	chr1:43824117-43824780	TCCCAAGCTTCCCAATTCCGTCCCCTGCCCCGCTGCCGCCCGCGGCTCTCCTTCCCCTTCTAGGAACGGCTCAAGCGCCTTGGGCACTCCATCGGGTTCTGCACCGAGTTCTGCATCATAAATACGACTCTCGTGTAGGATTTAAGTGTGAACTTCTGCAGGTTCTCGGACCCTGAAGCACCCGGGGCCAGACATTCCGAGCTCGCGGCGGTGGAAGGCACGCAAAAGGGCGAACCGAGACGACTCCAGGACGCTGAGGCAGCGCAGGCCCCACCCGGCCCCGCCCTGCCCCGCCCTGTCCCGGCCGGCTTTCCAGTACTAGTCCTCTGGCGCCGGCTCCCAGCCCCTCTCGTACCCTTCAAATCGCGCTCCGCCGCTAGACTCTCGTGATAGCTGAGA…
CDC20	39.8	23.1	72.22	Replicate 2	chr1:43824117-43824780	TCCCAAGCTTCCCAATTCCGTCCCCTGCCCCGCTGCCGCCCGCGGCTCTCCTTCCCCTTCTAGGAACGGCTCAAGCGCCTTGGGCACTCCATCGGGTTCTGCACCGAGTTCTGCATCATAAATACGACTCTCGTGTAGGATTTAAGTGTGAACTTCTGCAGGTTCTCGGACCCTGAAGCACCCGGGGCCAGACATTCCGAGCTCGCGGCGGTGGAAGGCACGCAAAAGGGCGAACCGAGACGACTCCAGGACGCTGAGGCAGCGCAGGCCCCACCCGGCCCCGCCCTGCCCCGCCCTGTCCCGGCCGGCTTTCCAGTACTAGTCCTCTGGCGCCGGCTCCCAGCCCCTCTCGTACCCTTCAAATCGCGCTCCGCCGCTAGACTCTCGTGATAGCTGAGA…
CDC20	56.4	23.9	136.21	Replicate 3	chr1:43824117-43824780	TCCCAAGCTTCCCAATTCCGTCCCCTGCCCCGCTGCCGCCCGCGGCTCTCCTTCCCCTTCTAGGAACGGCTCAAGCGCCTTGGGCACTCCATCGGGTTCTGCACCGAGTTCTGCATCATAAATACGACTCTCGTGTAGGATTTAAGTGTGAACTTCTGCAGGTTCTCGGACCCTGAAGCACCCGGGGCCAGACATTCCGAGCTCGCGGCGGTGGAAGGCACGCAAAAGGGCGAACCGAGACGACTCCAGGACGCTGAGGCAGCGCAGGCCCCACCCGGCCCCGCCCTGCCCCGCCCTGTCCCGGCCGGCTTTCCAGTACTAGTCCTCTGGCGCCGGCTCCCAGCCCCTCTCGTACCCTTCAAATCGCGCTCCGCCGCTAGACTCTCGTGATAGCTGAGA…
RALY	16.1	8.3	94.62	Replicate 1	chr20:32580493-32581492	AAAGCCAGGACTCTGAATTCAAACTCTGCTCCATTCTCAGGAATCCCGTCTGTTAAGCAGGTTCTGGGGAAGCGATGTGAGTCATGAAATCACAGGTCGGAGGAGGCATCGAGAATATGGTCAGTTCTCAACTTTCAGGGAAATCCATAGCTGAGGAATGAAGGACAACGGGCTTCTCGTGCTCTCACTAGGAAGACTGGTTCACCGGAGGCTGGAACACTGAAAGTGAGAAATCCCGACAGGAGAAATGTGTAGGAGAGAGGACTAGCACCTGGATCAAGTTATAAAACATCTCCTGCATCTTTTTCGGAGATCACCCTTAGCGCGGCCTCTCCGCCCAGTCCCAGATTAGGCAGCGAAGAGCGACCCTCACCTTGTCTAGGTGGCACGTTCCTTAAA…
RALY	5.8	2.2	159.15	Replicate 2	chr20:32580493-32581492	AAAGCCAGGACTCTGAATTCAAACTCTGCTCCATTCTCAGGAATCCCGTCTGTTAAGCAGGTTCTGGGGAAGCGATGTGAGTCATGAAATCACAGGTCGGAGGAGGCATCGAGAATATGGTCAGTTCTCAACTTTCAGGGAAATCCATAGCTGAGGAATGAAGGACAACGGGCTTCTCGTGCTCTCACTAGGAAGACTGGTTCACCGGAGGCTGGAACACTGAAAGTGAGAAATCCCGACAGGAGAAATGTGTAGGAGAGAGGACTAGCACCTGGATCAAGTTATAAAACATCTCCTGCATCTTTTTCGGAGATCACCCTTAGCGCGGCCTCTCCGCCCAGTCCCAGATTAGGCAGCGAAGAGCGACCCTCACCTTGTCTAGGTGGCACGTTCCTTAAA…
RALY	6.2	4.5	37.44	Replicate 3	chr20:32580493-32581492	AAAGCCAGGACTCTGAATTCAAACTCTGCTCCATTCTCAGGAATCCCGTCTGTTAAGCAGGTTCTGGGGAAGCGATGTGAGTCATGAAATCACAGGTCGGAGGAGGCATCGAGAATATGGTCAGTTCTCAACTTTCAGGGAAATCCATAGCTGAGGAATGAAGGACAACGGGCTTCTCGTGCTCTCACTAGGAAGACTGGTTCACCGGAGGCTGGAACACTGAAAGTGAGAAATCCCGACAGGAGAAATGTGTAGGAGAGAGGACTAGCACCTGGATCAAGTTATAAAACATCTCCTGCATCTTTTTCGGAGATCACCCTTAGCGCGGCCTCTCCGCCCAGTCCCAGATTAGGCAGCGAAGAGCGACCCTCACCTTGTCTAGGTGGCACGTTCCTTAAA…
RALY	6.4	5	29.6	Replicate 4	chr20:32580493-32581492	AAAGCCAGGACTCTGAATTCAAACTCTGCTCCATTCTCAGGAATCCCGTCTGTTAAGCAGGTTCTGGGGAAGCGATGTGAGTCATGAAATCACAGGTCGGAGGAGGCATCGAGAATATGGTCAGTTCTCAACTTTCAGGGAAATCCATAGCTGAGGAATGAAGGACAACGGGCTTCTCGTGCTCTCACTAGGAAGACTGGTTCACCGGAGGCTGGAACACTGAAAGTGAGAAATCCCGACAGGAGAAATGTGTAGGAGAGAGGACTAGCACCTGGATCAAGTTATAAAACATCTCCTGCATCTTTTTCGGAGATCACCCTTAGCGCGGCCTCTCCGCCCAGTCCCAGATTAGGCAGCGAAGAGCGACCCTCACCTTGTCTAGGTGGCACGTTCCTTAAA…
RALY	8.9	4.7	90.37	Replicate 5	chr20:32580493-32581492	AAAGCCAGGACTCTGAATTCAAACTCTGCTCCATTCTCAGGAATCCCGTCTGTTAAGCAGGTTCTGGGGAAGCGATGTGAGTCATGAAATCACAGGTCGGAGGAGGCATCGAGAATATGGTCAGTTCTCAACTTTCAGGGAAATCCATAGCTGAGGAATGAAGGACAACGGGCTTCTCGTGCTCTCACTAGGAAGACTGGTTCACCGGAGGCTGGAACACTGAAAGTGAGAAATCCCGACAGGAGAAATGTGTAGGAGAGAGGACTAGCACCTGGATCAAGTTATAAAACATCTCCTGCATCTTTTTCGGAGATCACCCTTAGCGCGGCCTCTCCGCCCAGTCCCAGATTAGGCAGCGAAGAGCGACCCTCACCTTGTCTAGGTGGCACGTTCCTTAAA…
RALY	6.946	3.767	84.4	Replicate 6	chr20:32580493-32581492	AAAGCCAGGACTCTGAATTCAAACTCTGCTCCATTCTCAGGAATCCCGTCTGTTAAGCAGGTTCTGGGGAAGCGATGTGAGTCATGAAATCACAGGTCGGAGGAGGCATCGAGAATATGGTCAGTTCTCAACTTTCAGGGAAATCCATAGCTGAGGAATGAAGGACAACGGGCTTCTCGTGCTCTCACTAGGAAGACTGGTTCACCGGAGGCTGGAACACTGAAAGTGAGAAATCCCGACAGGAGAAATGTGTAGGAGAGAGGACTAGCACCTGGATCAAGTTATAAAACATCTCCTGCATCTTTTTCGGAGATCACCCTTAGCGCGGCCTCTCCGCCCAGTCCCAGATTAGGCAGCGAAGAGCGACCCTCACCTTGTCTAGGTGGCACGTTCCTTAAA…
PRKCB	4.4	2.9	50.77	Replicate 1	chr16:23846600-23847350	AAAAATATTGATCTACTGAAATCCTTCCTCCCCACACTATTAGCCCTATGTTACAGTTGGGGAAACGGAGTCGTTTTGCAGAGGGGATGGACAGAAGGTAGGGAGTTCTCTTCCAAACGTGCAGGAGGCAAGCAAAGCCAAGAATCTTCTCTGTGGTGGAGTTAGAGACATATAAAATAAAGATCGCTCCTCCCCTACCTCTGCAGAACGTGTGTGTGTATGTGTGTGTAAGTGTGTGCGGCCACAAGCCTTTCCGAATGAGTGACAGCGGGAGCCCATCCCTCCAGGAGACGCGTGCAGAATGACCAATGGGATGGATGGGGGTGGATGGGTACCAGTCTCCGCAGAGGCCGGGGTGGAATTCGCTGCGCCCCACCCCTTCCACCCGCTCCCCTTCGC…
PRKCB	5.1	3	69.62	Replicate 2	chr16:23846600-23847350	AAAAATATTGATCTACTGAAATCCTTCCTCCCCACACTATTAGCCCTATGTTACAGTTGGGGAAACGGAGTCGTTTTGCAGAGGGGATGGACAGAAGGTAGGGAGTTCTCTTCCAAACGTGCAGGAGGCAAGCAAAGCCAAGAATCTTCTCTGTGGTGGAGTTAGAGACATATAAAATAAAGATCGCTCCTCCCCTACCTCTGCAGAACGTGTGTGTGTATGTGTGTGTAAGTGTGTGCGGCCACAAGCCTTTCCGAATGAGTGACAGCGGGAGCCCATCCCTCCAGGAGACGCGTGCAGAATGACCAATGGGATGGATGGGGGTGGATGGGTACCAGTCTCCGCAGAGGCCGGGGTGGAATTCGCTGCGCCCCACCCCTTCCACCCGCTCCCCTTCGC…
PRKCB	2.2	1	107.17	Replicate 3	chr16:23846600-23847350	AAAAATATTGATCTACTGAAATCCTTCCTCCCCACACTATTAGCCCTATGTTACAGTTGGGGAAACGGAGTCGTTTTGCAGAGGGGATGGACAGAAGGTAGGGAGTTCTCTTCCAAACGTGCAGGAGGCAAGCAAAGCCAAGAATCTTCTCTGTGGTGGAGTTAGAGACATATAAAATAAAGATCGCTCCTCCCCTACCTCTGCAGAACGTGTGTGTGTATGTGTGTGTAAGTGTGTGCGGCCACAAGCCTTTCCGAATGAGTGACAGCGGGAGCCCATCCCTCCAGGAGACGCGTGCAGAATGACCAATGGGATGGATGGGGGTGGATGGGTACCAGTCTCCGCAGAGGCCGGGGTGGAATTCGCTGCGCCCCACCCCTTCCACCCGCTCCCCTTCGC…
PRKCB	1	0.8	18.01	Replicate 4	chr16:23846600-23847350	AAAAATATTGATCTACTGAAATCCTTCCTCCCCACACTATTAGCCCTATGTTACAGTTGGGGAAACGGAGTCGTTTTGCAGAGGGGATGGACAGAAGGTAGGGAGTTCTCTTCCAAACGTGCAGGAGGCAAGCAAAGCCAAGAATCTTCTCTGTGGTGGAGTTAGAGACATATAAAATAAAGATCGCTCCTCCCCTACCTCTGCAGAACGTGTGTGTGTATGTGTGTGTAAGTGTGTGCGGCCACAAGCCTTTCCGAATGAGTGACAGCGGGAGCCCATCCCTCCAGGAGACGCGTGCAGAATGACCAATGGGATGGATGGGGGTGGATGGGTACCAGTCTCCGCAGAGGCCGGGGTGGAATTCGCTGCGCCCCACCCCTTCCACCCGCTCCCCTTCGC…
MAP2K4	2.66	5.45	-51.2247	Replicate 1	chr17:11923736-11924235	CTAGGTAACTCCCTTCTGGAAGTGATGTGTTAGCGACTGGAGGAGAAAGGGATCCCTGGGATCCTTTTCAGCTTTACTATTCTGATTTGGGGTTCTGAGATTCCAACAAAGTGGACTTTTGGGAGTCACAGACCTCCATGGGAATGATGAAAGCTGCGTACCTTCTTTCCGCACAAATGCAGGCCCACCTTTAATTCTGCAAACCACTTTAGGCCCCGCGGGCCCGCAGCCCTGGTCCAAGACAGCTGTCTGCTTCACAGGTCGCGCACCCAGAGCCGGGCGGTTCTGCAGCTCAGCATCTGGCCCGGGCTGCGCGTCGGGCTCTGGCGGGGGCGTGTCAGGAGGCGTGTCCGGGGCGTGTCGGAGGCGGGGCCAAGGCGGGGGTAAGCCTCGCCCCTC…
MAP2K4	1.74	2.26	-23.0329	Replicate 2	chr17:11923736-11924235	CTAGGTAACTCCCTTCTGGAAGTGATGTGTTAGCGACTGGAGGAGAAAGGGATCCCTGGGATCCTTTTCAGCTTTACTATTCTGATTTGGGGTTCTGAGATTCCAACAAAGTGGACTTTTGGGAGTCACAGACCTCCATGGGAATGATGAAAGCTGCGTACCTTCTTTCCGCACAAATGCAGGCCCACCTTTAATTCTGCAAACCACTTTAGGCCCCGCGGGCCCGCAGCCCTGGTCCAAGACAGCTGTCTGCTTCACAGGTCGCGCACCCAGAGCCGGGCGGTTCTGCAGCTCAGCATCTGGCCCGGGCTGCGCGTCGGGCTCTGGCGGGGGCGTGTCAGGAGGCGTGTCCGGGGCGTGTCGGAGGCGGGGCCAAGGCGGGGGTAAGCCTCGCCCCTC…
MAP2K4	1.38	1.44	-3.66386	Replicate 3	chr17:11923736-11924235	CTAGGTAACTCCCTTCTGGAAGTGATGTGTTAGCGACTGGAGGAGAAAGGGATCCCTGGGATCCTTTTCAGCTTTACTATTCTGATTTGGGGTTCTGAGATTCCAACAAAGTGGACTTTTGGGAGTCACAGACCTCCATGGGAATGATGAAAGCTGCGTACCTTCTTTCCGCACAAATGCAGGCCCACCTTTAATTCTGCAAACCACTTTAGGCCCCGCGGGCCCGCAGCCCTGGTCCAAGACAGCTGTCTGCTTCACAGGTCGCGCACCCAGAGCCGGGCGGTTCTGCAGCTCAGCATCTGGCCCGGGCTGCGCGTCGGGCTCTGGCGGGGGCGTGTCAGGAGGCGTGTCCGGGGCGTGTCGGAGGCGGGGCCAAGGCGGGGGTAAGCCTCGCCCCTC…
MAP2K4	10.38	10.96	-5.24206	Replicate 4	chr17:11923736-11924235	CTAGGTAACTCCCTTCTGGAAGTGATGTGTTAGCGACTGGAGGAGAAAGGGATCCCTGGGATCCTTTTCAGCTTTACTATTCTGATTTGGGGTTCTGAGATTCCAACAAAGTGGACTTTTGGGAGTCACAGACCTCCATGGGAATGATGAAAGCTGCGTACCTTCTTTCCGCACAAATGCAGGCCCACCTTTAATTCTGCAAACCACTTTAGGCCCCGCGGGCCCGCAGCCCTGGTCCAAGACAGCTGTCTGCTTCACAGGTCGCGCACCCAGAGCCGGGCGGTTCTGCAGCTCAGCATCTGGCCCGGGCTGCGCGTCGGGCTCTGGCGGGGGCGTGTCAGGAGGCGTGTCCGGGGCGTGTCGGAGGCGGGGCCAAGGCGGGGGTAAGCCTCGCCCCTC…
TBX3	0.06	2.02	-97.013	Replicate 1	chr12:115121844-115122443	CGCTCTCCGCCTTCCCCGCCCGGCTCGCCTGCTCGCTGGCTCCCTCCCTCTCTCCCTCCCCCTTCCTCCTTGGCCCTGCCTCCTCCCTCGATCCCCGGCTGGATGACTGAGGCATTTCAGACGTGGGCTGAACCAGAGCGAGCGAGCGAGCTCAGGGGCTGCAGCGATCTCTCGATAAGCCACCTAGAGGCGACTCTGTGCGCGCGCGCTCCCCAGTGGCTCCCGCCCGCCCTCTGATCATGTTGACATATTCACAGGACAGGCAGTAGTACCGATGCGGCGCTGCGACGTTACAGTTTCCGACACCTTCTTTTTATAACTCAGCTCTATCCCCCAGCACTCGACCTGTGAAAACCACGCCTATGCAGCAACACAATTGGTCCGAAAGCGTCAAAGAGC…
TBX3	0.99	3.35	-70.2973	Replicate 2	chr12:115121844-115122443	CGCTCTCCGCCTTCCCCGCCCGGCTCGCCTGCTCGCTGGCTCCCTCCCTCTCTCCCTCCCCCTTCCTCCTTGGCCCTGCCTCCTCCCTCGATCCCCGGCTGGATGACTGAGGCATTTCAGACGTGGGCTGAACCAGAGCGAGCGAGCGAGCTCAGGGGCTGCAGCGATCTCTCGATAAGCCACCTAGAGGCGACTCTGTGCGCGCGCGCTCCCCAGTGGCTCCCGCCCGCCCTCTGATCATGTTGACATATTCACAGGACAGGCAGTAGTACCGATGCGGCGCTGCGACGTTACAGTTTCCGACACCTTCTTTTTATAACTCAGCTCTATCCCCCAGCACTCGACCTGTGAAAACCACGCCTATGCAGCAACACAATTGGTCCGAAAGCGTCAAAGAGC…
TBX3	0.98	1.76	-44.3918	Replicate 3	chr12:115121844-115122443	CGCTCTCCGCCTTCCCCGCCCGGCTCGCCTGCTCGCTGGCTCCCTCCCTCTCTCCCTCCCCCTTCCTCCTTGGCCCTGCCTCCTCCCTCGATCCCCGGCTGGATGACTGAGGCATTTCAGACGTGGGCTGAACCAGAGCGAGCGAGCGAGCTCAGGGGCTGCAGCGATCTCTCGATAAGCCACCTAGAGGCGACTCTGTGCGCGCGCGCTCCCCAGTGGCTCCCGCCCGCCCTCTGATCATGTTGACATATTCACAGGACAGGCAGTAGTACCGATGCGGCGCTGCGACGTTACAGTTTCCGACACCTTCTTTTTATAACTCAGCTCTATCCCCCAGCACTCGACCTGTGAAAACCACGCCTATGCAGCAACACAATTGGTCCGAAAGCGTCAAAGAGC…
TBX3	4.36	12.48	-65.0633	Replicate 4	chr12:115121844-115122443	CGCTCTCCGCCTTCCCCGCCCGGCTCGCCTGCTCGCTGGCTCCCTCCCTCTCTCCCTCCCCCTTCCTCCTTGGCCCTGCCTCCTCCCTCGATCCCCGGCTGGATGACTGAGGCATTTCAGACGTGGGCTGAACCAGAGCGAGCGAGCGAGCTCAGGGGCTGCAGCGATCTCTCGATAAGCCACCTAGAGGCGACTCTGTGCGCGCGCGCTCCCCAGTGGCTCCCGCCCGCCCTCTGATCATGTTGACATATTCACAGGACAGGCAGTAGTACCGATGCGGCGCTGCGACGTTACAGTTTCCGACACCTTCTTTTTATAACTCAGCTCTATCCCCCAGCACTCGACCTGTGAAAACCACGCCTATGCAGCAACACAATTGGTCCGAAAGCGTCAAAGAGC…
FBXW7	6.27	5.77	8.58613	Replicate 1	chr4:153456638-153457569	GGGTCAGGGGTAAGATCGGGCGGCAGCTTAGGCTCGACTCGGCTCCTCCCCTTCCTCTCTTCAGTTCTGACGCGGCCGTAGAGGCGGCAGCGGCGGTGGCGGCTGCGAGTCCCGCGGCCCGAGGCGCACCCACCCGCTCGCCGATCCCCACTTCCTCTTCCCTTGGAGCGTCATCAGAGCGCGCCAGAGGCGCCCAGGGCGGGGTGGCTGGAAGGGGGAAAAAGGCCAGCGGAGGAAGCCTCAGAGCGGAAAGAAGAGGGAGGGGGAAGAGAGCGGTTGCTAGGTGACTTGCGTCATCGGCAGGCGCCGCTCTCCTCCCGCCCCTCTCTCTGGAGTGAGGCGAGAGCCCCGCACAGAGCGAGGGAGACAGCGAGCTGAGCTCCGGGCGCTGCCGCTGCC…
FBXW7	12.31	18.9	-34.8669	Replicate 2	chr4:153456638-153457569	GGGTCAGGGGTAAGATCGGGCGGCAGCTTAGGCTCGACTCGGCTCCTCCCCTTCCTCTCTTCAGTTCTGACGCGGCCGTAGAGGCGGCAGCGGCGGTGGCGGCTGCGAGTCCCGCGGCCCGAGGCGCACCCACCCGCTCGCCGATCCCCACTTCCTCTTCCCTTGGAGCGTCATCAGAGCGCGCCAGAGGCGCCCAGGGCGGGGTGGCTGGAAGGGGGAAAAAGGCCAGCGGAGGAAGCCTCAGAGCGGAAAGAAGAGGGAGGGGGAAGAGAGCGGTTGCTAGGTGACTTGCGTCATCGGCAGGCGCCGCTCTCCTCCCGCCCCTCTCTCTGGAGTGAGGCGAGAGCCCCGCACAGAGCGAGGGAGACAGCGAGCTGAGCTCCGGGCGCTGCCGCTGCC…
FBXW7	9.17	8.86	3.55847	Replicate 3	chr4:153456638-153457569	GGGTCAGGGGTAAGATCGGGCGGCAGCTTAGGCTCGACTCGGCTCCTCCCCTTCCTCTCTTCAGTTCTGACGCGGCCGTAGAGGCGGCAGCGGCGGTGGCGGCTGCGAGTCCCGCGGCCCGAGGCGCACCCACCCGCTCGCCGATCCCCACTTCCTCTTCCCTTGGAGCGTCATCAGAGCGCGCCAGAGGCGCCCAGGGCGGGGTGGCTGGAAGGGGGAAAAAGGCCAGCGGAGGAAGCCTCAGAGCGGAAAGAAGAGGGAGGGGGAAGAGAGCGGTTGCTAGGTGACTTGCGTCATCGGCAGGCGCCGCTCTCCTCCCGCCCCTCTCTCTGGAGTGAGGCGAGAGCCCCGCACAGAGCGAGGGAGACAGCGAGCTGAGCTCCGGGCGCTGCCGCTGCC…
FBXW7	65.78	62.63	5.03952	Replicate 4	chr4:153456638-153457569	GGGTCAGGGGTAAGATCGGGCGGCAGCTTAGGCTCGACTCGGCTCCTCCCCTTCCTCTCTTCAGTTCTGACGCGGCCGTAGAGGCGGCAGCGGCGGTGGCGGCTGCGAGTCCCGCGGCCCGAGGCGCACCCACCCGCTCGCCGATCCCCACTTCCTCTTCCCTTGGAGCGTCATCAGAGCGCGCCAGAGGCGCCCAGGGCGGGGTGGCTGGAAGGGGGAAAAAGGCCAGCGGAGGAAGCCTCAGAGCGGAAAGAAGAGGGAGGGGGAAGAGAGCGGTTGCTAGGTGACTTGCGTCATCGGCAGGCGCCGCTCTCCTCCCGCCCCTCTCTCTGGAGTGAGGCGAGAGCCCCGCACAGAGCGAGGGAGACAGCGAGCTGAGCTCCGGGCGCTGCCGCTGCC…
MAP1S	0.22	0.57	-61.8408	Replicate 1	chr19:17829810-17830306	ACCTCTAAAACTTTGCACCTGCTGTAAACTTCTGCCTCACCAGCTCTTGCCCCACCACCCACAAGGCAAACTCCTACACATCCCTTAAAGCCCTACCTACAAGATAGATTTCTTTTCTCTGTTCAAGCCCTGACCTAGAGAGCTGGGAGCATCCATAGGCACCGGGTTCTGATGCGGCCTACTGTCATGTGATGTGAGTTCCTGGAGGGCAGGAGTTCTGACCTACATGCAGCAGGCACGCAATCAAAGCTTGTTCAATGAAAAAAAAAATGAATGAATGGTCACTTGGGAGAGGCGGCTCCCAAGCGGACACCCAGGAGTCGGCCAACCCCTTTAACGCCCGCATCCCCTGCTCTCCACGACCTCAAAGGGCCTGTAAGTGGTCGACAAAAAGGGGCG…
MAP1S	1.33	2.17	-38.7199	Replicate 2	chr19:17829810-17830306	ACCTCTAAAACTTTGCACCTGCTGTAAACTTCTGCCTCACCAGCTCTTGCCCCACCACCCACAAGGCAAACTCCTACACATCCCTTAAAGCCCTACCTACAAGATAGATTTCTTTTCTCTGTTCAAGCCCTGACCTAGAGAGCTGGGAGCATCCATAGGCACCGGGTTCTGATGCGGCCTACTGTCATGTGATGTGAGTTCCTGGAGGGCAGGAGTTCTGACCTACATGCAGCAGGCACGCAATCAAAGCTTGTTCAATGAAAAAAAAAATGAATGAATGGTCACTTGGGAGAGGCGGCTCCCAAGCGGACACCCAGGAGTCGGCCAACCCCTTTAACGCCCGCATCCCCTGCTCTCCACGACCTCAAAGGGCCTGTAAGTGGTCGACAAAAAGGGGCG…
MAP1S	1.05	1.36	-22.4779	Replicate 3	chr19:17829810-17830306	ACCTCTAAAACTTTGCACCTGCTGTAAACTTCTGCCTCACCAGCTCTTGCCCCACCACCCACAAGGCAAACTCCTACACATCCCTTAAAGCCCTACCTACAAGATAGATTTCTTTTCTCTGTTCAAGCCCTGACCTAGAGAGCTGGGAGCATCCATAGGCACCGGGTTCTGATGCGGCCTACTGTCATGTGATGTGAGTTCCTGGAGGGCAGGAGTTCTGACCTACATGCAGCAGGCACGCAATCAAAGCTTGTTCAATGAAAAAAAAAATGAATGAATGGTCACTTGGGAGAGGCGGCTCCCAAGCGGACACCCAGGAGTCGGCCAACCCCTTTAACGCCCGCATCCCCTGCTCTCCACGACCTCAAAGGGCCTGTAAGTGGTCGACAAAAAGGGGCG…
MAP1S	14.83	21.27	-30.2885	Replicate 4	chr19:17829810-17830306	ACCTCTAAAACTTTGCACCTGCTGTAAACTTCTGCCTCACCAGCTCTTGCCCCACCACCCACAAGGCAAACTCCTACACATCCCTTAAAGCCCTACCTACAAGATAGATTTCTTTTCTCTGTTCAAGCCCTGACCTAGAGAGCTGGGAGCATCCATAGGCACCGGGTTCTGATGCGGCCTACTGTCATGTGATGTGAGTTCCTGGAGGGCAGGAGTTCTGACCTACATGCAGCAGGCACGCAATCAAAGCTTGTTCAATGAAAAAAAAAATGAATGAATGGTCACTTGGGAGAGGCGGCTCCCAAGCGGACACCCAGGAGTCGGCCAACCCCTTTAACGCCCGCATCCCCTGCTCTCCACGACCTCAAAGGGCCTGTAAGTGGTCGACAAAAAGGGGCG…
MECOM	0.09	0.15	-37.9703	Replicate 1	chr3:169381165-169381664	CCCCTTTTTTTGGGCGAGGTGTCTGCTCCCCTCTGGCTCCCTGCGTTCGCTCCCCGCCCCCCGCCGCCCTCCCCGCGGCTCCCTTTCTCCGCCTCCTCGGCGATTGCCATCTGACAAGATCTCCAAATCAAAGTGATAAATCGCTCCAAACTTTTTTTGGCGGCGCTGAGATGTTGGAGGGGCGTCTAGCGCGCATGTGCGAAGGTGTCCAAACTGACAATGCTGGAGAGATAGCGAGTGTGGATTGAGAGAAAGGGAGAGAGGGAGGGAGAGAGAGTGAAAGAAGAAAATACAGAGAGTGAGTGTGTGGAAGAGAGAGAGAAACAGGAGAGAAACAGGAGGGAGGGAGAGAGAGAGAGAGAGAGAGAGAGAGAGAGAGAGAGAGAGAGAGAGAGAGAG…
MECOM	0.92	1.21	-23.8447	Replicate 2	chr3:169381165-169381664	CCCCTTTTTTTGGGCGAGGTGTCTGCTCCCCTCTGGCTCCCTGCGTTCGCTCCCCGCCCCCCGCCGCCCTCCCCGCGGCTCCCTTTCTCCGCCTCCTCGGCGATTGCCATCTGACAAGATCTCCAAATCAAAGTGATAAATCGCTCCAAACTTTTTTTGGCGGCGCTGAGATGTTGGAGGGGCGTCTAGCGCGCATGTGCGAAGGTGTCCAAACTGACAATGCTGGAGAGATAGCGAGTGTGGATTGAGAGAAAGGGAGAGAGGGAGGGAGAGAGAGTGAAAGAAGAAAATACAGAGAGTGAGTGTGTGGAAGAGAGAGAGAAACAGGAGAGAAACAGGAGGGAGGGAGAGAGAGAGAGAGAGAGAGAGAGAGAGAGAGAGAGAGAGAGAGAGAGAGAG…
MECOM	0.74	0.83	-10.886	Replicate 3	chr3:169381165-169381664	CCCCTTTTTTTGGGCGAGGTGTCTGCTCCCCTCTGGCTCCCTGCGTTCGCTCCCCGCCCCCCGCCGCCCTCCCCGCGGCTCCCTTTCTCCGCCTCCTCGGCGATTGCCATCTGACAAGATCTCCAAATCAAAGTGATAAATCGCTCCAAACTTTTTTTGGCGGCGCTGAGATGTTGGAGGGGCGTCTAGCGCGCATGTGCGAAGGTGTCCAAACTGACAATGCTGGAGAGATAGCGAGTGTGGATTGAGAGAAAGGGAGAGAGGGAGGGAGAGAGAGTGAAAGAAGAAAATACAGAGAGTGAGTGTGTGGAAGAGAGAGAGAAACAGGAGAGAAACAGGAGGGAGGGAGAGAGAGAGAGAGAGAGAGAGAGAGAGAGAGAGAGAGAGAGAGAGAGAGAG…
MECOM	2.4	7.13	-66.3838	Replicate 4	chr3:169381165-169381664	CCCCTTTTTTTGGGCGAGGTGTCTGCTCCCCTCTGGCTCCCTGCGTTCGCTCCCCGCCCCCCGCCGCCCTCCCCGCGGCTCCCTTTCTCCGCCTCCTCGGCGATTGCCATCTGACAAGATCTCCAAATCAAAGTGATAAATCGCTCCAAACTTTTTTTGGCGGCGCTGAGATGTTGGAGGGGCGTCTAGCGCGCATGTGCGAAGGTGTCCAAACTGACAATGCTGGAGAGATAGCGAGTGTGGATTGAGAGAAAGGGAGAGAGGGAGGGAGAGAGAGTGAAAGAAGAAAATACAGAGAGTGAGTGTGTGGAAGAGAGAGAGAAACAGGAGAGAAACAGGAGGGAGGGAGAGAGAGAGAGAGAGAGAGAGAGAGAGAGAGAGAGAGAGAGAGAGAGAGAG…
FAM83B	0.23	0.54	-57.8109	Replicate 1	chr6:54710846-54711414	TATCCTTTCATCCCAAATCTGTAACTAGGACAGTTGAGAGTCAGTACCAAAATCTTTGATGATATTTGAAATTCTTTTACATAAAAAAGTAAAGGCACAAGCACTTTTTCTTCTACTTTTCCACTCCCCACGTCCTCTCCAAGCCTAAAGACTCTTAGGCACTGAGAAGGAGTCTGCACTGCGGGATGCCCACTGGAATTACCTACTGTGGGCTGAATCCGCCCCACACTCTCGAAGGTGCTACAACCCTTGCTCTCACCCGCGGCCCCCAGGCCTCTCCTCCAGGCATTCTTGAGCCCAGGGAAAAGCGAGGACGGGACCACGGCCCCGCTCGGCCTAGATCCGCCTTCTTCCCAGGTGAGCGTCGCTGTCCTCCGGGATCGCTCCTCGCCCCAGACC…
FAM83B	0.97	0.8	21.0219	Replicate 2	chr6:54710846-54711414	TATCCTTTCATCCCAAATCTGTAACTAGGACAGTTGAGAGTCAGTACCAAAATCTTTGATGATATTTGAAATTCTTTTACATAAAAAAGTAAAGGCACAAGCACTTTTTCTTCTACTTTTCCACTCCCCACGTCCTCTCCAAGCCTAAAGACTCTTAGGCACTGAGAAGGAGTCTGCACTGCGGGATGCCCACTGGAATTACCTACTGTGGGCTGAATCCGCCCCACACTCTCGAAGGTGCTACAACCCTTGCTCTCACCCGCGGCCCCCAGGCCTCTCCTCCAGGCATTCTTGAGCCCAGGGAAAAGCGAGGACGGGACCACGGCCCCGCTCGGCCTAGATCCGCCTTCTTCCCAGGTGAGCGTCGCTGTCCTCCGGGATCGCTCCTCGCCCCAGACC…
FAM83B	0.87	0.83	3.75306	Replicate 3	chr6:54710846-54711414	TATCCTTTCATCCCAAATCTGTAACTAGGACAGTTGAGAGTCAGTACCAAAATCTTTGATGATATTTGAAATTCTTTTACATAAAAAAGTAAAGGCACAAGCACTTTTTCTTCTACTTTTCCACTCCCCACGTCCTCTCCAAGCCTAAAGACTCTTAGGCACTGAGAAGGAGTCTGCACTGCGGGATGCCCACTGGAATTACCTACTGTGGGCTGAATCCGCCCCACACTCTCGAAGGTGCTACAACCCTTGCTCTCACCCGCGGCCCCCAGGCCTCTCCTCCAGGCATTCTTGAGCCCAGGGAAAAGCGAGGACGGGACCACGGCCCCGCTCGGCCTAGATCCGCCTTCTTCCCAGGTGAGCGTCGCTGTCCTCCGGGATCGCTCCTCGCCCCAGACC…
FAM83B	0.74	0.7	6.16215	Replicate 4	chr6:54710846-54711414	TATCCTTTCATCCCAAATCTGTAACTAGGACAGTTGAGAGTCAGTACCAAAATCTTTGATGATATTTGAAATTCTTTTACATAAAAAAGTAAAGGCACAAGCACTTTTTCTTCTACTTTTCCACTCCCCACGTCCTCTCCAAGCCTAAAGACTCTTAGGCACTGAGAAGGAGTCTGCACTGCGGGATGCCCACTGGAATTACCTACTGTGGGCTGAATCCGCCCCACACTCTCGAAGGTGCTACAACCCTTGCTCTCACCCGCGGCCCCCAGGCCTCTCCTCCAGGCATTCTTGAGCCCAGGGAAAAGCGAGGACGGGACCACGGCCCCGCTCGGCCTAGATCCGCCTTCTTCCCAGGTGAGCGTCGCTGTCCTCCGGGATCGCTCCTCGCCCCAGACC…
TFEB	5.33	3.74	42.4686	Replicate 1	chr6:41703908-41704282	CAGTGGTAGCGCCATCATGGGTGGGTGGGTGGCGGGCCGGGGGAGAGTGTTCCTACTTGAGTCACAGAGAAATCGAGCCTATTTGCTGGAACCAACTCAGCAAGGGATCTTGTCCCTTTGGACTTCATCCCTGTCCTCCTCAGGAGCCTCTTAGCAAAAGATCCAGAAACCAGGAGCAACATTGTATGTGGGGAAGGAGGAGAGAGAGGAAGAAAAGGAGGAGGGGAAGGAGAAGAAAAGCAGGGGAGGGGCTGGGGGAGGAGACAGGGAAAAAGGGGCGGGGAAGAGGAGAAAGTAGAGAATGATGCCTCCGCACCCTGTGAACTTCCAACAAGGGAAGGTGACATGAAAGGAGCTCAGACAATTTCTGTCCAG
TFEB	5.82	3.78	54.0521	Replicate 2	chr6:41703908-41704282	CAGTGGTAGCGCCATCATGGGTGGGTGGGTGGCGGGCCGGGGGAGAGTGTTCCTACTTGAGTCACAGAGAAATCGAGCCTATTTGCTGGAACCAACTCAGCAAGGGATCTTGTCCCTTTGGACTTCATCCCTGTCCTCCTCAGGAGCCTCTTAGCAAAAGATCCAGAAACCAGGAGCAACATTGTATGTGGGGAAGGAGGAGAGAGAGGAAGAAAAGGAGGAGGGGAAGGAGAAGAAAAGCAGGGGAGGGGCTGGGGGAGGAGACAGGGAAAAAGGGGCGGGGAAGAGGAGAAAGTAGAGAATGATGCCTCCGCACCCTGTGAACTTCCAACAAGGGAAGGTGACATGAAAGGAGCTCAGACAATTTCTGTCCAG
TFEB	3.47	2.22	55.9332	Replicate 3	chr6:41703908-41704282	CAGTGGTAGCGCCATCATGGGTGGGTGGGTGGCGGGCCGGGGGAGAGTGTTCCTACTTGAGTCACAGAGAAATCGAGCCTATTTGCTGGAACCAACTCAGCAAGGGATCTTGTCCCTTTGGACTTCATCCCTGTCCTCCTCAGGAGCCTCTTAGCAAAAGATCCAGAAACCAGGAGCAACATTGTATGTGGGGAAGGAGGAGAGAGAGGAAGAAAAGGAGGAGGGGAAGGAGAAGAAAAGCAGGGGAGGGGCTGGGGGAGGAGACAGGGAAAAAGGGGCGGGGAAGAGGAGAAAGTAGAGAATGATGCCTCCGCACCCTGTGAACTTCCAACAAGGGAAGGTGACATGAAAGGAGCTCAGACAATTTCTGTCCAG
TFEB	12.8083	10.1693	25.95	Replicate 4	chr6:41703908-41704282	CAGTGGTAGCGCCATCATGGGTGGGTGGGTGGCGGGCCGGGGGAGAGTGTTCCTACTTGAGTCACAGAGAAATCGAGCCTATTTGCTGGAACCAACTCAGCAAGGGATCTTGTCCCTTTGGACTTCATCCCTGTCCTCCTCAGGAGCCTCTTAGCAAAAGATCCAGAAACCAGGAGCAACATTGTATGTGGGGAAGGAGGAGAGAGAGGAAGAAAAGGAGGAGGGGAAGGAGAAGAAAAGCAGGGGAGGGGCTGGGGGAGGAGACAGGGAAAAAGGGGCGGGGAAGAGGAGAAAGTAGAGAATGATGCCTCCGCACCCTGTGAACTTCCAACAAGGGAAGGTGACATGAAAGGAGCTCAGACAATTTCTGTCCAG
TFEB	18.7608	10.8295	73.24	Replicate 5	chr6:41703908-41704282	CAGTGGTAGCGCCATCATGGGTGGGTGGGTGGCGGGCCGGGGGAGAGTGTTCCTACTTGAGTCACAGAGAAATCGAGCCTATTTGCTGGAACCAACTCAGCAAGGGATCTTGTCCCTTTGGACTTCATCCCTGTCCTCCTCAGGAGCCTCTTAGCAAAAGATCCAGAAACCAGGAGCAACATTGTATGTGGGGAAGGAGGAGAGAGAGGAAGAAAAGGAGGAGGGGAAGGAGAAGAAAAGCAGGGGAGGGGCTGGGGGAGGAGACAGGGAAAAAGGGGCGGGGAAGAGGAGAAAGTAGAGAATGATGCCTCCGCACCCTGTGAACTTCCAACAAGGGAAGGTGACATGAAAGGAGCTCAGACAATTTCTGTCCAG
MYB	7.78923	8.90385	14.31	Replicate 1	chr6:135501874-135502416	CCTAGCCAAACAGCCTATGAATACATATGCTCACATCCCCTACTCCTCCAACTCCTAATTTCCCCGTCTCCAGAGGGCACAGTTGTAAACCTTGACGAAAATCCAATCTTCTGTGCGGGAATTTCCCCCCACCGCTTGCCGCCCCCGCGACAGTGAGTGGGAGCTGGAGGAGCTCTGGTCCCGCTGCCCGGGAGCACGCGGAGCCGGGCGACCGCGGTGCGGCAGCCAGGGAGGAGGGGAGGCGGCGGGACTGGGCGCGGGTCGGCGCCGCCGCGACCCGGGAGCGGGGTTTGCTCAGGAAAAggcgccgtcgcggcccccggccacccctccctggccccgggctccctgcccgcgcgcctcccgggcctcgcggcgcgcTAGGCGCACCGCGGCGGC…
MYB	1.07271	1.88351	75.58	Replicate 2	chr6:135501874-135502416	CCTAGCCAAACAGCCTATGAATACATATGCTCACATCCCCTACTCCTCCAACTCCTAATTTCCCCGTCTCCAGAGGGCACAGTTGTAAACCTTGACGAAAATCCAATCTTCTGTGCGGGAATTTCCCCCCACCGCTTGCCGCCCCCGCGACAGTGAGTGGGAGCTGGAGGAGCTCTGGTCCCGCTGCCCGGGAGCACGCGGAGCCGGGCGACCGCGGTGCGGCAGCCAGGGAGGAGGGGAGGCGGCGGGACTGGGCGCGGGTCGGCGCCGCCGCGACCCGGGAGCGGGGTTTGCTCAGGAAAAggcgccgtcgcggcccccggccacccctccctggccccgggctccctgcccgcgcgcctcccgggcctcgcggcgcgcTAGGCGCACCGCGGCGGC…
MYB	3.62384	5.76913	59.2	Replicate 3	chr6:135501874-135502416	CCTAGCCAAACAGCCTATGAATACATATGCTCACATCCCCTACTCCTCCAACTCCTAATTTCCCCGTCTCCAGAGGGCACAGTTGTAAACCTTGACGAAAATCCAATCTTCTGTGCGGGAATTTCCCCCCACCGCTTGCCGCCCCCGCGACAGTGAGTGGGAGCTGGAGGAGCTCTGGTCCCGCTGCCCGGGAGCACGCGGAGCCGGGCGACCGCGGTGCGGCAGCCAGGGAGGAGGGGAGGCGGCGGGACTGGGCGCGGGTCGGCGCCGCCGCGACCCGGGAGCGGGGTTTGCTCAGGAAAAggcgccgtcgcggcccccggccacccctccctggccccgggctccctgcccgcgcgcctcccgggcctcgcggcgcgcTAGGCGCACCGCGGCGGC…
MYB	0.867606	1.75917	102.76	Replicate 4	chr6:135501874-135502416	CCTAGCCAAACAGCCTATGAATACATATGCTCACATCCCCTACTCCTCCAACTCCTAATTTCCCCGTCTCCAGAGGGCACAGTTGTAAACCTTGACGAAAATCCAATCTTCTGTGCGGGAATTTCCCCCCACCGCTTGCCGCCCCCGCGACAGTGAGTGGGAGCTGGAGGAGCTCTGGTCCCGCTGCCCGGGAGCACGCGGAGCCGGGCGACCGCGGTGCGGCAGCCAGGGAGGAGGGGAGGCGGCGGGACTGGGCGCGGGTCGGCGCCGCCGCGACCCGGGAGCGGGGTTTGCTCAGGAAAAggcgccgtcgcggcccccggccacccctccctggccccgggctccctgcccgcgcgcctcccgggcctcgcggcgcgcTAGGCGCACCGCGGCGGC…

### Sheet: 8_sequences_luciferase_plasmids
construct name	5' restriction enzyme	sequence	3' restriction enzyme	source
CDC20_mut	KpnI	ggtaccTTCCGTCCCCTGCCCCGCTGCCGCCCGCGGCTCTCCTTCCCCTTCTAGGAACGGCTCAAGCGCCTTGGGCACTCCATCGGGTTCTGCACCGAGTTCTGCATCATAAATACGACTCTCGTGTAGGATTTAAGTGTGAACTTCTGCAGGTTCTCGGACCCTGAAGCACCCGGGGCCAGACATTCCGAGCTCGCGGCGGTGGAAGGCACGCAAAAGGGCGAACCGAGACGACTCCAGGACGCTGAGGCAGCGCAGGCCCCACCCGGCCCCGCCCTGCCCCGCCCTGTCCCGGCCGGCTTTCCAGTACTAGTCCTCTGGCGCCGGCTCCCAGCCCCTCTCGTACCCTTCAAATCGCGCTCCGCCGCTAGACTCTCGTGATAGCTGAGACTTTCCCCG…	HindIII	gene synthesis by BioCat
CDC20_wt	KpnI	ggtaccTTCCGTCCCCTGCCCCGCTGCCGCCCGCGGCTCTCCTTCCCCTTCTAGGAACGGCTCAAGCGCCTTGGGCACTCCATCGGGTTCTGCACCGAGTTCTGCATCATAAATACGACTCTCGTGTAGGATTTAAGTGTGAACTTCTGCAGGTTCTCGGACCCTGAAGCACCCGGGGCCAGACATTCCGAGCTCGCGGCGGTGGAAGGCACGCAAAAGGGCGAACCGAGACGACTCCAGGACGCTGAGGCAGCGCAGGCCCCACCCGGCCCCGCCCTGCCCCGCCCTGTCCCGGCCGGCTTTCCAGTACTAGTCCTCTGGCGCCGGCTCCCAGCCCCTCTCGTACCCTTCAAATCGCGCTCCGCCGCTAGACTCTCGTGATAGCTGAGACTTTCCCCG…	HindIII	gene synthesis by BioCat
EGR1_mut	KpnI	GGTACCGAAGGATCCCCCGCCGGAACAACCCTTATTTGGGCAGCACCTTATTTGGAGTGGCCCGATATGGCCCGGCCGCTTCCGGCTCTGGGAGGAGGGAAGAAGGCGGAGGGAGGGGCAACGCGGGAACTCCGGAGCTGCGCGGGTCCCGGAGGCCCCGGCGGCGGCTAGAGCTCTAGGCTTCCCCGAAGCCTGGGCGCCTGGGATGCGGGCGCGGGCGCGGGCCCTAGGGTGCAGGATGGAGGTGCCGGGCGCTGTCGGATGGGGGGCTTCACGTCACTCCGGGTCCTTCCGGCCGGTCCTGCCATATTAGGGCTTCCTGCTTCCCATATATGGCCATGTACGTCACGACGGAGGCGGACCCGTGCCGTTCCAGACCCTTCAAATAGAGGCGGATCC…	HindIII	gene synthesis by BioCat
EGR1_wt	KpnI	GGTACCGAAGGATCCCCCGCCGGAACAACCCTTATTTGGGCAGCACCTTATTTGGAGTGGCCCGATATGGCCCGGCCGCTTCCGGCTCTGGGAGGAGGGAAGAAGGCGGAGGGAGGGGCAACGCGGGAACTCCGGAGCTGCGCGGGTCCCGGAGGCCCCGGCGGCGGCTAGAGCTCTAGGCTTCCCCGAAGCCTGGGCGCCTGGGATGCGGGCGCGGGCGCGGGCCCTAGGGTGCAGGATGGAGGTGCCGGGCGCTGTCGGATGGGGGGCTTCACGTCACTCCGGGTCCTCCCGGCCGGTCCTGCCATATTAGGGCTTCCTGCTTCCCATATATGGCCATGTACGTCACGACGGAGGCGGACCCGTGCCGTTCCAGACCCTTCAAATAGAGGCGGATCC…	HindIII	gene synthesis by BioCat
FAM83B_mut	KpnI	GGTACCTATCCTTTCATCCCAAATCTGTAACTAGGACAGTTGAGAGTCAGTACCAAAATCTTTGATGATATTTGAAATTCTTTTACATAAAAAAGTAAAGGCACAAGCACTTTTTCTTCTACTTTTCCACTCCCCACGTCCTCTCCAAGCCTAAAGACTCTTAGGCACTGAGAAGGAGTCTGCACTGCGGGATGCCCACTGGAATTACCTACTGTGGGCTGAATCCGCCCCACACTCTCGAAGGTGCTACAACCCTTGCTCTCACCCGCGGCCCCCAGGCCTCTCCTCCAGGCATTCTTGAGCCCAGGGAAAAGCGAGGACGGGACCACGGCCCCGCTCGGCCTAGATCCGCCTTCTTCTCAGGTGAGCGTCGCTGTCCTCCGGGATCGCTCCTCGCCC…	HindIII	gene synthesis by BioCat
FAM83B_wt	KpnI	GGTACCTATCCTTTCATCCCAAATCTGTAACTAGGACAGTTGAGAGTCAGTACCAAAATCTTTGATGATATTTGAAATTCTTTTACATAAAAAAGTAAAGGCACAAGCACTTTTTCTTCTACTTTTCCACTCCCCACGTCCTCTCCAAGCCTAAAGACTCTTAGGCACTGAGAAGGAGTCTGCACTGCGGGATGCCCACTGGAATTACCTACTGTGGGCTGAATCCGCCCCACACTCTCGAAGGTGCTACAACCCTTGCTCTCACCCGCGGCCCCCAGGCCTCTCCTCCAGGCATTCTTGAGCCCAGGGAAAAGCGAGGACGGGACCACGGCCCCGCTCGGCCTAGATCCGCCTTCTTCCCAGGTGAGCGTCGCTGTCCTCCGGGATCGCTCCTCGCCC…	HindIII	gene synthesis by BioCat
FBXW7_mut	KpnI	GGTACCGGGTCAGGGGTAAGATCGGGCGGCAGCTTAGGCTCGACTCGGCTCCTCCCCTTCCTCTCTTCAGTTCTGACGCGGCCGTAGAGGCGGCAGCGGCGGTGGCGGCTGCGAGTCCCGCGGCCCGAGGCGCACCCACCCGCTCGCCGATCCCCACTTCCTTTTCCCTTGGAGCGTCATCAGAGCGCGCCAGAGGCGCCCAGGGCGGGGTGGCTGGAAGGGGGAAAAAGGCCAGCGGAGGAAGCCTCAGAGCGGAAAGAAGAGGGAGGGGGAAGAGAGCGGTTGCTAGGTGACTTGCGTCATCGGCAGGCGCCGCTCTCCTCCCGCCCCTCTCTCTGGAGTGAGGCGAGAGCCCCGCACAGAGCGAGGGAGACAGCGAGCTGAGCTCCGGGCGCTGCC…	BglII	gene synthesis by BioCat
FBXW7_wt	KpnI	GGTACCGGGTCAGGGGTAAGATCGGGCGGCAGCTTAGGCTCGACTCGGCTCCTCCCCTTCCTCTCTTCAGTTCTGACGCGGCCGTAGAGGCGGCAGCGGCGGTGGCGGCTGCGAGTCCCGCGGCCCGAGGCGCACCCACCCGCTCGCCGATCCCCACTTCCTCTTCCCTTGGAGCGTCATCAGAGCGCGCCAGAGGCGCCCAGGGCGGGGTGGCTGGAAGGGGGAAAAAGGCCAGCGGAGGAAGCCTCAGAGCGGAAAGAAGAGGGAGGGGGAAGAGAGCGGTTGCTAGGTGACTTGCGTCATCGGCAGGCGCCGCTCTCCTCCCGCCCCTCTCTCTGGAGTGAGGCGAGAGCCCCGCACAGAGCGAGGGAGACAGCGAGCTGAGCTCCGGGCGCTGCC…	BglII	gene synthesis by BioCat
MAP1S_mut	KpnI	GGTACCACCTCTAAAACTTTGCACCTGCTGTAAACTTCTGCCTCACCAGCTCTTGCCCCACCACCCACAAGGCAAACTCCTACACATCCCTTAAAGCCCTACCTACAAGATAGATTTCTTTTCTCTGTTCAAGCCCTGACCTAGAGAGCTGGGAGCATCCATAGGCACCGGGTTCTGATGCGGCCTACTGTCATGTGATGTGAGTTCCTGGAGGGCAGGAGTTCTGACCTACATGCAGCAGGCACGCAATCAAAGCTTGTTCAATGAAAAAAAAAATGAATGAATGGTCACTTGGGAGAGGCGGCTCCCAAGCGGACACCCAGGAGTCGGCCAACCCCTTTAACGCCCGCATCCCCTGCTCTCCACGACCTCAAAGGGCCTGTAAGTGGTCGACAAAAA…	BglII	gene synthesis by BioCat
MAP1S_wt	KpnI	GGTACCACCTCTAAAACTTTGCACCTGCTGTAAACTTCTGCCTCACCAGCTCTTGCCCCACCACCCACAAGGCAAACTCCTACACATCCCTTAAAGCCCTACCTACAAGATAGATTTCTTTTCTCTGTTCAAGCCCTGACCTAGAGAGCTGGGAGCATCCATAGGCACCGGGTTCTGATGCGGCCTACTGTCATGTGATGTGAGTTCCTGGAGGGCAGGAGTTCTGACCTACATGCAGCAGGCACGCAATCAAAGCTTGTTCAATGAAAAAAAAAATGAATGAATGGTCACTTGGGAGAGGCGGCTCCCAAGCGGACACCCAGGAGTCGGCCAACCCCTTTAACGCCCGCATCCCCTGCTCTCCACGACCTCAAAGGGCCTGTAAGTGGTCGACAAAAA…	BglII	gene synthesis by BioCat
MAP2K4_mut	KpnI	GGTACCCTAGGTAACTCCCTTCTGGAAGTGATGTGTTAGCGACTGGAGGAGAAAGGGATCCCTGGGATCCTTTTCAGCTTTACTATTCTGATTTGGGGTTCTGAGATTCCAACAAAGTGGACTTTTGGGAGTCACAGACCTCCATGGGAATGATGAAAGCTGCGTACCTTCTTTCCGCACAAATGCAGGCCCACCTTTAATTCTGCAAACCACTTTAGGCCCCGCGGGCCCGCAGCCCTGGTCCAAGACAGCTGTCTGCTTCACAGGTCGCGCACCCAGAGCCGGGCGGTTCTGCAGCTCAGCATCTGGCCCGGGCTGCGCGTCGGGCTCTGGCGGGGGCGTGTCAGGAGGCGTGTCCGGGGCGTGTCGAAGGCGGGGCCAAGGCGGGGGTAAGCCTCG…	HindIII	gene synthesis by BioCat
MAP2K4_wt	KpnI	GGTACCCTAGGTAACTCCCTTCTGGAAGTGATGTGTTAGCGACTGGAGGAGAAAGGGATCCCTGGGATCCTTTTCAGCTTTACTATTCTGATTTGGGGTTCTGAGATTCCAACAAAGTGGACTTTTGGGAGTCACAGACCTCCATGGGAATGATGAAAGCTGCGTACCTTCTTTCCGCACAAATGCAGGCCCACCTTTAATTCTGCAAACCACTTTAGGCCCCGCGGGCCCGCAGCCCTGGTCCAAGACAGCTGTCTGCTTCACAGGTCGCGCACCCAGAGCCGGGCGGTTCTGCAGCTCAGCATCTGGCCCGGGCTGCGCGTCGGGCTCTGGCGGGGGCGTGTCAGGAGGCGTGTCCGGGGCGTGTCGGAGGCGGGGCCAAGGCGGGGGTAAGCCTCG…	HindIII	gene synthesis by BioCat
MECOM_mut	KpnI	GGTACCCCCCTTTTTTTGGGCGAGGTGTCTGCTCCCCTCTGGCTCCCTGCGTTCGCTCCCCGCCCCCCGCCGCCCTCCCCGCGGCTCCCTTTCTCCGCCTCCTCGGCGATTGCCATCTGACAAGATCTCCAAATCAAAGTGATAAATCGCTCCAAACTTTTTTTGGCGGCGCTGAGATGTTGGAGGGGCGTCTAGCGCGCATGTGCGAAGGTGTCCAAACTGACAATGCTGGAGAGATAGCGAGTGTGGATTGAGAGAAAGGGAGAGAGGGAGGGAGAGAGAGTGAAAGAAGAAAATACAGAGAGTGAGTGTGTGGAAGAGAGAGAGAAACAGGAGAGAAACAGGAGGGAGGGAGAGAGAGAGAGAGAGAGAGAGAGAGAGAGAGAGAGAGAGAGAGAG…	HindIII	gene synthesis by BioCat
MECOM_wt	KpnI	GGTACCCCCCTTTTTTTGGGCGAGGTGTCTGCTCCCCTCTGGCTCCCTGCGTTCGCTCCCCGCCCCCCGCCGCCCTCCCCGCGGCTCCCTTTCTCCGCCTCCTCGGCGATTGCCATCTGACAAGATCTCCAAATCAAAGTGATAAATCGCTCCAAACTTTTTTTGGCGGCGCTGAGATGTTGGAGGGGCGTCTAGCGCGCATGTGCGAAGGTGTCCAAACTGACAATGCTGGAGAGATAGCGAGTGTGGATTGAGAGAAAGGGAGAGAGGGAGGGAGAGAGAGTGAAAGAAGAAAATACAGAGAGTGAGTGTGTGGAAGAGAGAGAGAAACAGGAGAGAAACAGGAGGGAGGGAGAGAGAGAGAGAGAGAGAGAGAGAGAGAGAGAGAGAGAGAGAGAG…	HindIII	gene synthesis by BioCat
RALY_mut	KpnI	GGTACCAAAGCCAGGACTCTGAATTCAAACTCTGCTCCATTCTCAGGAATCCCGTCTGTTAAGCAGGTTCTGGGGAAGCGATGTGAGTCATGAAATCACAGGTCGGAGGAGGCATCGAGAATATGGTCAGTTCTCAACTTTCAGGGAAATCCATAGCTGAGGAATGAAGGACAACGGGCTTCTCGTGCTCTCACTAGGAAGACTGGTTCACCGGAGGCTGGAACACTGAAAGTGAGAAATCCCGACAGGAGAAATGTGTAGGAGAGAGGACTAGCACCTGGATCAAGTTATAAAACATCTCCTGCATCTTTTTCGGAGATCACCCTTAGCGCGGCCTCTCCGCCCAGTCCCAGATTAGGCAGCGAAGAGCGACCCTCACCTTGTCTAGGTGGCACGTTC…	NcoI	gene synthesis by BioCat
RALY_wt	KpnI	GGTACCAAAGCCAGGACTCTGAATTCAAACTCTGCTCCATTCTCAGGAATCCCGTCTGTTAAGCAGGTTCTGGGGAAGCGATGTGAGTCATGAAATCACAGGTCGGAGGAGGCATCGAGAATATGGTCAGTTCTCAACTTTCAGGGAAATCCATAGCTGAGGAATGAAGGACAACGGGCTTCTCGTGCTCTCACTAGGAAGACTGGTTCACCGGAGGCTGGAACACTGAAAGTGAGAAATCCCGACAGGAGAAATGTGTAGGAGAGAGGACTAGCACCTGGATCAAGTTATAAAACATCTCCTGCATCTTTTTCGGAGATCACCCTTAGCGCGGCCTCTCCGCCCAGTCCCAGATTAGGCAGCGAAGAGCGACCCTCACCTTGTCTAGGTGGCACGTTC…	NcoI	gene synthesis by BioCat
SECISBP2_mut	KpnI	GGTACCTGGGGGTCCCCATTTTCCGCAAGCGCCCCACTGCCTCCACGTGCTGCCCGCGCAGGTCCAGTGCCGCCGCCGCGTACTTCCGGCCGGAAAAAAGGGCGGGCTCTGTCGCTTTGCTGTGACGCACTTCCTGGCGTCGCCTGCGGGGGCGGAAACGCTTTGTCTGTCCGGCAAGCCGACGGCCCGCTGCTGGCCTCCGTGACGCGGCCTCCTCCGCGCCTCGCGGCATGGCGTCGGAGGGGCCGCGGGAGCCCGAAAGCGAGGTAAGGGCCGACGGGGGCTCTCTCGGCAGCCTCAGTCCGTCCGCCTGCCTCGCACTGGGGGCTCGGCCGGGCGGTGACGGGGCTGGTCCAGCGGGCGTGGGTCGGATGCTGGTGACGGCACGGGAGCGCCCTA…	HindIII	gene synthesis by BioCat
SECISBP2_wt	KpnI	GGTACCTGGGGGTCCCCATTTTCCGCAAGCGCCCCACTGCCTCCACGTGCTGCCCGCGCAGGTCCAGTGCCGCCGCCGCGTACTTCCGGCCGGAAGAAAGGGCGGGCTCTGTCGCTTTGCTGTGACGCACTTCCTGGCGTCGCCTGCGGGGGCGGAAACGCTTTGTCTGTCCGGCAAGCCGACGGCCCGCTGCTGGCCTCCGTGACGCGGCCTCCTCCGCGCCTCGCGGCATGGCGTCGGAGGGGCCGCGGGAGCCCGAAAGCGAGGTAAGGGCCGACGGGGGCTCTCTCGGCAGCCTCAGTCCGTCCGCCTGCCTCGCACTGGGGGCTCGGCCGGGCGGTGACGGGGCTGGTCCAGCGGGCGTGGGTCGGATGCTGGTGACGGCACGGGAGCGCCCTA…	HindIII	gene synthesis by BioCat
SMUG1_mut	KpnI	GGTACCTGCAAAGGAGAAGTCTCTTATACCCACGGTGGCAGGGGGCCTAGCAATGGTCTTTAGCTATTGTTAATACCTTCAGGTGGGTGAGGGATTGGGGATGGTTGAAGCTTCCTGATTTGCAATCCCTTTGGGAAAATAGTGAATGAACTTTTGGAAGGGCGATGCCCTTTAGGGATAGAACCCAGGATTTCCTAGGTACTTACAGGCTGTGGCTTTTCACTTCTCAAGACTTCCTGATTTAACGCTGATGGAAAGATTAAACTACAATTCCCAGCGATCTTTAGGGCTAATTTAGTGCGCTTTCCGGGATTGGAGCATTTCCGGCGGAAGTGGCTGCGGGTACGCCAATCTCCTTCCCTAAACAATGTAGACTACGACTCCCACTGTCCTTAGCGC…	BglII	gene synthesis by BioCat
SMUG1_wt	KpnI	GGTACCTGCAAAGGAGAAGTCTCTTATACCCACGGTGGCAGGGGGCCTAGCAATGGTCTTTAGCTATTGTTAATACCTTCAGGTGGGTGAGGGATTGGGGATGGTTGAAGCTTCCTGATTTGCAATCCCTTTGGGAAAATAGTGAATGAACTTTTGGAAGGGCGATGCCCTTTAGGGATAGAACCCAGGATTTCCTAGGTACTTACAGGCTGTGGCTTTTCACTTCTCAAGACTTCCTGATTTAACGCTGATGGAAAGATTAAACTACAATTCCCAGCGATCTTTAGGGCTAATTTAGTGCGCCTTCCGGGATTGGAGCATTTCCGGCGGAAGTGGCTGCGGGTACGCCAATCTCCTTCCCTAAACAATGTAGACTACGACTCCCACTGTCCTTAGCGC…	BglII	gene synthesis by BioCat
TBX3_mut	KpnI	GGTACCCGCTCTCCGCCTTCCCCGCCCGGCTCGCCTGCTCGCTGGCTCCCTCCCTCTCTCCCTCCCCCTTCCTCCTTGGCCCTGCCTCCTCCCTCGATCCCCGGCTGGATGACTGAGGCATTTCAGACGTGGGCTGAACCAGAGCGAGCGAGCGAGCTCAGGGGCTGCAGCGATCTCTCGATAAGCCACCTAGAGGCGACTCTGTGCGCGCGCGCTCCCCAGTGGCTCCCGCCCGCCCTCTGATCATGTTGACATATTCACAGGACAGGCAGTAGTACCGATGCGGCGCTGCGACGTTACAGTTTCCGACACCTTCTTTTTATAACTCAGCTCTATCCCCCAGCACTCGACCTGTGAAAACCACGCCTATGCAGCAACACAATTGGTCCGAAAGCGTCA…	HindIII	gene synthesis by BioCat
TBX3_wt	KpnI	GGTACCCGCTCTCCGCCTTCCCCGCCCGGCTCGCCTGCTCGCTGGCTCCCTCCCTCTCTCCCTCCCCCTTCCTCCTTGGCCCTGCCTCCTCCCTCGATCCCCGGCTGGATGACTGAGGCATTTCAGACGTGGGCTGAACCAGAGCGAGCGAGCGAGCTCAGGGGCTGCAGCGATCTCTCGATAAGCCACCTAGAGGCGACTCTGTGCGCGCGCGCTCCCCAGTGGCTCCCGCCCGCCCTCTGATCATGTTGACATATTCACAGGACAGGCAGTAGTACCGATGCGGCGCTGCGACGTTACAGTTTCCGACACCTTCTTTTTATAACTCAGCTCTATCCCCCAGCACTCGACCTGTGAAAACCACGCCTATGCAGCAACACAATTGGTCCGAAAGCGTCA…	HindIII	gene synthesis by BioCat
TFEB_mut	KpnI	GGTACCCAGTGGTAGCGCCATCATGGGTGGGTGGGTGGCGGGCCGGGGGAGAGTGTTCCTACTTGAGTCACAGAGAAATCGAGCCTATTTGCTGGAACCAACTCAGCAAGGGATCTTGTCCCTTTGGACTTCATCCCTGTCCTCCTCAGGAGCCTCTTAGCAAAAGATCCAGAAACCAGGAGCAACATTGTATGTGGGGAAGGAGGAGAGAGAGGAAGAAAAGGAGGAGGGGAAGGAGAAGAAAAGCAGGGGAGGGGCTGGGGGAGGAGACAGGGAAAAAGGGGCGGGGAAGAGGAGAACGTAGAGAATGATGCCTCCGCACCCTGTGAACTTCCAACAAGGGAAGGTGACATGAAAGGAGCTCAGACAATTTCTGTCCAGAAGCTT	HindIII	gene synthesis by BioCat
TFEB_wt	KpnI	GGTACCCAGTGGTAGCGCCATCATGGGTGGGTGGGTGGCGGGCCGGGGGAGAGTGTTCCTACTTGAGTCACAGAGAAATCGAGCCTATTTGCTGGAACCAACTCAGCAAGGGATCTTGTCCCTTTGGACTTCATCCCTGTCCTCCTCAGGAGCCTCTTAGCAAAAGATCCAGAAACCAGGAGCAACATTGTATGTGGGGAAGGAGGAGAGAGAGGAAGAAAAGGAGGAGGGGAAGGAGAAGAAAAGCAGGGGAGGGGCTGGGGGAGGAGACAGGGAAAAAGGGGCGGGGAAGAGGAGAAAGTAGAGAATGATGCCTCCGCACCCTGTGAACTTCCAACAAGGGAAGGTGACATGAAAGGAGCTCAGACAATTTCTGTCCAGAAGCTT	HindIII	gene synthesis by BioCat
TRMT10C_mut	KpnI	GGTACCTGCCTCAGCCTCCCGAGCAACTGGGATTACAGGCGCGCGCCACCACACCTGGCTAATTTTTGTATTTTTAGTAGAGACGGGGTTTCACTATGTTGGCCAGGCTGGTCTCAAACTCCTGACCCCAAGTGATCCGCCCGCCTCGGCCGCCCAAAGCACTGGGATAACAGGCGTAAGCCAACTGGCCCGGCCCAGAAGAAGTTTTTAGGATATATGGAGGAAAACACAACACAACACAGCTACAACTCCGTGACAACTGAGAGCGTAGTCTTCGAGTACCCAGTTGCCTACTGACAGCCGTCTCCTCTAAGGCGCTTCTTTTAGCCAAGAAAGCGTTCTTTGCGTGCTGTGACGTAAAAAGCAGCGCCGGAAAGGAGAGGGCGGAACTTCCGGCTG…	HindIII	gene synthesis by BioCat
TRMT10C_wt	KpnI	GGTACCTGCCTCAGCCTCCCGAGCAACTGGGATTACAGGCGCGCGCCACCACACCTGGCTAATTTTTGTATTTTTAGTAGAGACGGGGTTTCACTATGTTGGCCAGGCTGGTCTCAAACTCCTGACCCCAAGTGATCCGCCCGCCTCGGCCGCCCAAAGCACTGGGATAACAGGCGTAAGCCAACTGGCCCGGCCCAGAAGAAGTTTTTAGGATATATGGAGGAAAACACAACACAACACAGCTACAACTCCGTGACAACTGAGAGCGTAGTCTTCGAGTACCCAGTTGCCTACTGACAGCCGTCTCCTCTAAGGCGCTTCTTTTAGCCAAGAAAGCGTTCTTTGCGTGCTGTGACGTAAAAAGCAGCGCCGGAAGGGAGAGGGCGGAACTTCCGGCTG…	HindIII	gene synthesis by BioCat
ZC3H10_mut	KpnI	ggtaccCCCCTTTCCAGGAGGGCTGCCTTGGCGACTACCGCTTAGACCATGTCGTGCCTTTGGGTTGGGTTGCCATAGTGACACGCAAAGCGTGCTGGGAACGCCCTGCGGCATGTCGCACGCGTACTTCATACACCATAGAGTATGGTTCCGGGTCTGCTGGCTAGAGCGTCACTTCTTCCGCAGGAAGCGGAACAGCGATCGGGTAGGCGGCTCTTTGTCGAAGCTAGAGGACCGGCAGGCGGCAGCAGCAACTACGGCGGCGGCGGCAGGTGAGGGAGGCGGGAGACTTAGGTGGAGGCCGCGCCCGGAGGGGAGGAGTCGGGGCCGGCCCAGCGGCTGGGCTCGGCCAGGCCACAGAAGGCCCCCCAGAACCGAGCTGGCTCGTCCTCACACCCC…	HindIII	gene synthesis by BioCat
ZC3H10_wt	KpnI	ggtaccCCCCTTTCCAGGAGGGCTGCCTTGGCGACTACCGCTTAGACCATGTCGTGCCTTTGGGTTGGGTTGCCATAGTGACACGCAAAGCGTGCTGGGAACGCCCTGCGGCATGTCGCACGCGTACTTCATACACCATAGAGTATGGTTCCGGGTCTGCTGGCTAGAGCGTCACTTCTTCCGCAGGAAGCGGAAGAGCGATCGGGTAGGCGGCTCTTTGTCGAAGCTAGAGGACCGGCAGGCGGCAGCAGCAACTACGGCGGCGGCGGCAGGTGAGGGAGGCGGGAGACTTAGGTGGAGGCCGCGCCCGGAGGGGAGGAGTCGGGGCCGGCCCAGCGGCTGGGCTCGGCCAGGCCACAGAAGGCCCCCCAGAACCGAGCTGGCTCGTCCTCACACCCC…	HindIII	gene synthesis by BioCat
ANKRD53_mut	KpnI	GGTACCCAGCTTACGCCATTATTTCTGTGTATCAGAGACTTTTAGTACTTTCACTAATTTTGCTACTGCTATCTAGAAGGCAGAGCCAGATGTACAGGATGGAACATGAAAGTGAAACAGGAGTGTGACCGCTGAAGTACAGCGTCACAGGGAGATGTTTAGGCCTCCAGATAACTGTGGGCGGGCCTGACTGATGTCAAGCCCTCCACAAAAGGTGGTGGAGTAAAGTCTTCTCTAAACTCCCCCTGGGAAAGGGAAACTCCCTTTCCCGGTCTGCTAAGTAGCGGGTGCTTTTCCTTTGCATTGATGCTACCGCTAGACCACGGTCCGCCAGACCAGGGTCCGCCAGACCACGGTCCACTTGGTAACCGGCGTCTTCCCAGACGCTGGCATTACCGC…	HindIII	gene synthesis by ProteoGenix
ANKRD53_wt	KpnI	GGTACCCAGCTTACGCCATTATTTCTGTGTATCAGAGACTTTTAGTACTTTCACTAATTTTGCTACTGCTATCTAGAAGGCAGAGCCAGATGTACAGGATGGAACATGAAAGTGAAACAGGAGTGTGACCGCTGAAGTACAGCGTCACAGGGAGATGTTTAGGCCTCCAGATAACTGTGGGCGGGCCTGACTGATGTCAAGCCCTCCACAAAAGGTGGTGGAGTAAAGTCTTCTCTAAACTCCCCCTGGGAAAGGGAGACTCCCTTTCCCGGTCTGCTAAGTAGCGGGTGCTTTTCCTTTGCATTGATGCTACCGCTAGACCACGGTCCGCCAGACCAGGGTCCGCCAGACCACGGTCCACTTGGTAACCGGCGTCTTCCCAGACGCTGGCATTACCGC…	HindIII	gene synthesis by ProteoGenix
MYB_mut	KpnI	GGTACCATCCGGGAGGGGAGTGAAAGCTCCGCTGGGGCGCTCCATTAGTGAGCGGTGATGGTTGCCGCCCACTTGTATTGAAGCGTCCTTTGTCACTAACAAGTTAAATTAGAGATGTTATTTATTTAAGAAGAAGGAAAAAAAACCCTAGCCAAACAGCCTATGAATACATATGCTCACATCCCCTACTCCTCCAACTCCTAATTTCCCCGTCTCCAGAGGGCACAGTTGTAAACATTGACGAAAATCCAATCTTCTGTGCGGGAATTTCCCCCCACCGCTTGCCGCCCCCGCGACAGTGAGTGGGAGCTGGAGGAGCTCTGGTCCCGCTGCCCGGGAGCACGCGGAGCCGGGCGACCGCGGTGCGGCAGCCAAAGCTT	HindIII	PCR-based cloning from HEK293FT cells
MYB_wt	KpnI	GGTACCATCCGGGAGGGGAGTGAAAGCTCCGCTGGGGCGCTCCATTAGTGAGCGGTGATGGTTGCCGCCCACTTGTATTGAAGCGTCCTTTGTCACTAACAAGTTAAATTAGAGATGTTATTTATTTAAGAAGAAGGAAAAAAAACCCTAGCCAAACAGCCTATGAATACATATGCTCACATCCCCTACTCCTCCAACTCCTAATTTCCCCGTCTCCAGAGGGCACAGTTGTAAACCTTGACGAAAATCCAATCTTCTGTGCGGGAATTTCCCCCCACCGCTTGCCGCCCCCGCGACAGTGAGTGGGAGCTGGAGGAGCTCTGGTCCCGCTGCCCGGGAGCACGCGGAGCCGGGCGACCGCGGTGCGGCAGCCAAAGCTT	HindIII	PCR-based cloning from HEK293FT cells
